# Exploration of target spaces in the human genome for protein and peptide drugs

**DOI:** 10.1101/2020.04.05.026112

**Authors:** Zhongyang Liu, Honglei Li, Zhaoyu Jin, Yang Li, Feifei Guo, Yangzhige He, Xinyue Liu, Dong Li, Fuchu He

## Abstract

**Motivation:** Protein and peptide drugs, after decades of development have grown into a major drug class of the marketplace. Target identification and validation is crucial for their discovery, and bioinformatics estimation of candidate targets based on characteristics of successful target proteins will help improve efficiency and success rate of target selection. However, owing to the development history of the pharmaceutical industry, previous systematic exploration of target space mainly focused on traditional small-molecule drugs, whereas that for protein and peptide drugs is blank. Here we systematically explored target spaces in the human genome specially for protein and peptide drugs.

**Results:** We found that compared with other proteins, targets of both successful protein and peptide drugs have their own characteristics in many aspects and are also significantly different from those of traditional small-molecule drugs. Further based on these features, we developed effective genome-wide target estimation models respectively for protein and peptide drugs.
