## Supplementary Table 13 for "Exploration of target spaces in the human genome for protein and peptide drugs"

### Sheet: Supplementary Table 13
Supplementary Table 13 Spearman rank correlation coefficients between pairwise features used for target prediction for protein drugs based on the whole genome
Feature	Spearman rank correlation coefficient #
	degree_PPI	betweenness centrality_PPI	degree_signal	betweenness centrality_signal	TSPS	pathway number	indegree_TF	reaction number	domain number	GRAVY	age	pI	charge	small	aromatic	non-polar	polar	charged	basic	housekeeping gene	signal peptide	transmembrane region	self-interacting protein	signal molecule	TF	kinase	transporter	DER
degree_PPI		0.906668	0.301165	0.313419	-0.18727	0.179756	0.189852	-0.113199	0.114141	-0.201447	0.109649	-0.11675	-0.107455	0.00663335	-0.155549	-0.173307	0.173345	0.159474	0.0788501	0.198748	-0.134499	-0.208616	0.355365	0.338271	0.0650253	0.125851	-0.101676	-0.0463962
betweenness centrality_PPI			0.290586	0.314478	-0.161375	0.200788	0.201456	-0.0799855	0.098943	-0.14745	0.10808	-0.0991796	-0.0992052	-0.00209885	-0.123517	-0.131913	0.13195	0.128498	0.0590999	0.176462	-0.0865582	-0.148536	0.325067	0.327055	0.0272775	0.118099	-0.0787056	-0.0149791
degree_signal				0.805093	-0.0682499	0.500602	0.234158	-0.0895712	0.0877214	-0.0257112	0.10109	-0.0446456	-0.0463366	-0.0277291	-0.0435211	-0.0520626	0.0520626	0.0570223	0.0332906	0.0596814	0.035257	-0.0645684	0.152623		-0.0376562	0.173472	-0.0453724	0.0554515
betweenness centrality_signal					0.00854419	0.433131	0.311884	-0.0615587	0.123736	0.00151672	0.0193581	-0.0530282	-0.0478608	0.0268506	-0.0151918	-0.00875632	0.00875632	-0.00680427	-0.0267659	0.00871557	0.0839915	-0.0239628	0.180403		0.016626	0.191384	-0.0505629	0.085173
TSPS						-0.00636974	0.0925606	0.0454109	-0.058937	0.166389	-0.460214	0.0678428	0.0442133	0.110886	0.0821777	0.196981	-0.197002	-0.246931	-0.17902	-0.769352	0.251742	0.172195	-0.0933721	-0.0443129	-0.0304091	-0.0265611	0.0858269	0.178795
pathway number							0.319292	0.349629	0.0961226	0.167204	0.188877	-0.0139707	-0.021561	-0.0375873	0.117414	0.139325	-0.139318	-0.0862069	-0.0838961	0.0640834	0.0627814	0.10864	0.157979	0.430673	-0.109254	0.100122	0.0558012	0.102202
indegree_TF								0.0645615	0.0327262	0.0145968	-0.0920632	-0.0313508	-0.0322794	0.0507247	-0.00500227	0.0193443	-0.0193443	-0.0673499	-0.064124	-0.0344586	0.122348	-0.0332906	0.131828	0.349199	0.091676	0.00594947	-0.0544129	0.0837463
reaction number									0.0172893	0.182541	0.181439	0.0244318	0.0319191	-0.0372448	0.155824	0.181529	-0.181516	-0.0869691	-0.0574222	0.0471288	-0.0424426	0.101845	0.0241293	0.0107773	-0.0803105	-0.041779	0.14533	-0.0762379
domain number										-0.127925	0.177071	-0.136703	-0.0164932	0.0411666	0.0168006	-0.146441	0.146443	0.136496	0.0610394	0.0665933	0.134127	-0.0509954	0.106202	0.183453	0.139357	0.0730023	0.043543	0.219853
GRAVY											-0.0442506	0.0189158	-0.0231979	0.102216	0.341019	0.810786	-0.810814	-0.747395	-0.648752	-0.110079	0.175338	0.510228	-0.0752334	-0.0601442	-0.263231	-0.0270903	0.246284	0.138118
age												-0.095526	-0.0657711	-0.135105	-0.0154545	-0.107578	0.107578	0.20856	0.139124	0.450752	-0.213113	-0.142335	0.0889145	0.0978573	-0.123723	0.0830071	0.0460923	-0.162691
pI													0.895606	-0.031348	0.118349	0.137637	-0.137655	-0.117211	0.376603	-0.108894	-0.0743336	0.0682082	-0.11208	-0.0988488	0.110485	-0.0149131	0.0258707	-0.0420353
charge														-0.038357	0.170098	0.0737749	-0.0737377	-0.0710525	0.384372	-0.0925823	-0.0799713	0.0525672	-0.096961	-0.0827457	0.171243	0.0149618	0.0225432	-0.0349234
small															-0.311864	0.307152	-0.30724	-0.482974	-0.441089	-0.0994201	0.197685	0.0178233	-0.00738665	0.0383435	0.0607067	-0.0396044	-0.0216415	0.18633
aromatic																0.299435	-0.299485	-0.218546	-0.0953543	-0.082764	0.0678865	0.318015	-0.0673931	-0.0676139	0.0166133	0.0125523	0.134297	0.0739995
non-polar																	-0.999987	-0.779741	-0.615922	-0.144672	0.17182	0.44331	-0.0805432	-0.0611346	-0.170866	-0.0288432	0.20529	0.122255
polar																		0.779843	0.616013	0.144733	-0.171904	-0.44332	0.0805682	0.0611808	0.170886	0.0288575	-0.205281	-0.122386
charged																			0.813469	0.210357	-0.226347	-0.463659	0.0851108	0.0608064	0.110234	0.0615418	-0.188216	-0.214652
basic																				0.119099	-0.203473	-0.406054	0.025868	0.0109021	0.161632	0.0561066	-0.17272	-0.211383
housekeeping gene																					-0.212561	-0.147742	0.133846	0.115807	-0.00913671	0.0325542	-0.0459225	-0.190708
signal peptide																						0.197327	-0.0430669	0.105461	-0.13282	-0.0121357	-0.0271025	0.441197
transmembrane region																							-0.0918979	-0.0591123	-0.166797	-0.033112	0.332238	0.234136
self-interacting protein																								0.225966	0.0184777	0.142377	-0.0309354	0.00564274
signal molecule																									0.0307849	0.183507	-0.0341472	0.134239
TF																										-0.0465436	-0.0713981	-0.102373
kinase																											-0.0363982	0.086407
transporter																												-0.0760333
DER *
* The DER of a protein is assigned based on enriched domains and their corresponding DERs in the GSP set. When a protein contains multiple enriched domains, the largest one among the corresponding DERs is used.
# Increasing color intensity reflects higher absolute value of spearman rank correlation coefficient.
